# Single-cell RNA-seq data reveals TNBC tumor heterogeneity through characterizing subclone compositions and proportions

**DOI:** 10.1101/858290

**Authors:** Weida Wang, Jinyuan Xu, Shuyuan Wang, Peng Xia, Li Zhang, Lei Yu, Jie Wu, Qian Song, Bo Zhang, Chaohan Xu, Yun Xiao

## Abstract

Understanding subclonal architecture and their biological functions poses one of the key challenges to deeply portray and investigative the cause of triple-negative breast cancer (TNBC). Here we combine single-cell and bulk sequencing data to analyze tumor heterogeneity through characterizing subclone compositions and proportions. Based on sing-cell RNA-seq data (GSE118389) we identified five distinct cell subpopulations and characterized their biological functions based on their gene markers. According to the results of functional annotation, we found that C1 and C2 are related to immune functions, while C5 is related to programmed cell death. Then based on subclonal basis gene expression matrix, we applied deconvolution algorithm on TCGA tissue RNA-seq data and observed that microenvironment is diverse among TNBC subclones, especially C1 is closely related to T cells. What’s more, we also found that high C5 proportions would led to poor survival outcome, log-rank test *p*-value and HR [95%CI] for five years overall survival in GSE96058 dataset were 0.0158 and 2.557 [1.160-5.636]. Collectively, our analysis reveals both intra-tumor and inter-tumor heterogeneity and their association with subclonal microenvironment in TNBC (subclone compositions and proportions), and uncovers the organic combination of subclones dictating poor outcomes in this disease.

**Highlights:** We applied deconvolution algorithm on subclonal basis gene expression matrix to link single cells and bulk tissue together.
