## Supplemental table 1 for "Single-cell RNA-seq data reveals TNBC tumor heterogeneity through characterizing subclone compositions and proportions"

### Sheet: cell_marker_exp
# Gene expressions are TPM value.
# Cluster gene expressions are mean value among cell.
gene	Cluster 1	Cluster 2	Cluster 3	Cluster 4	Cluster 5
CD52	219.56	642.758	33.8895	0	114.66
CD69	510.505	1153.81	150.034	48.7765	138.506
HNRNPL	17.485	124.61	43.9248	256.152	23.5178
PADI2	16.1497	211.504	58.4781	468.432	37.7044
SOX11	21.0834	250.54	84.9167	599.028	75.7296
YWHAE	440.197	2161.94	734.489	3253.42	407.726
AIF1L	12.8443	0.120231	41.3767	15.0387	50.0824
C1orf198	40.0845	54.38	146.469	44.5427	109.125
CD24	225.181	567.668	754.576	507.596	485.763
DSC2	50.4008	63.7145	192.998	89.1317	129.487
DSG1	3.1485	1.05177	28.7881	2.40839	18.5434
ERC1	5.05938	8.92623	20.2738	9.03065	21.6593
EXOC3	8.99706	1.92185	27.304	0.0425	31.719
FAM222B	3.02444	9.87077	14.5562	0.21879	16.9014
GABARAPL1	29.5548	13.1848	85.4706	9.0321	94.4444
GUCY1A3	21.6003	6.478	65.8851	12.4702	80.4059
HMGA1	10.0631	12.2106	48.9754	6.22806	36.4354
HSPA1B	88.536	97.8979	537.082	99.8698	539.226
LRP6	9.12165	6.91862	45.4086	11.5027	28.5559
MFSD12	0.229761	1.56777	5.8899	5.18903	7.87259
MTCH1	20.7286	8.26562	66.5276	1.61613	47.4992
MTRNR2L1	774.12	175.882	3241.47	456.979	2030.66
MTRNR2L6	267.932	137.061	810.888	223.055	669.987
NOP2	19.7768	21.5272	79.4845	1.72605	84.257
NOTCH1	1.88457	0.709	7.11793	0.503871	10.4322
PKP2	12.7682	4.40238	59.9766	33.8533	55.3463
STK38L	36.5894	52.2025	154.718	173.256	80.7316
TGFBI	32.1982	28.0762	132.765	0.134274	183.945
TRIM27	19.3957	20.9012	70.8811	12.2597	59.9519
TULP3	13.0025	13.5395	60.8613	17.8852	38.2456
TYMP	3.56686	17.6557	42.8695	9.87194	42.4672
USP5	5.15272	23.9697	32.6503	3.20919	34.891
VAT1	19.4772	3.38854	56.2301	16.2207	60.6164
ZBED6	7.65275	2.96146	25.4523	0	32.2625
ZBTB33	7.85888	8.53454	29.1069	17.297	26.1235
CCL20	20.2358	414.841	387.072	779.458	377.699
HNRNPH1	2490.63	11362.8	2220.55	48825.9	882.897
PPP1CB	820.8	4066.17	1001.34	15577.9	475.89
ALDOC	14.8277	28.1289	45.0767	12.9018	80.299
ARHGEF10L	1.73538	3.80362	6.64594	0.909032	29.2508
C19orf53	57.257	107.171	65.8986	47.3222	167.967
C1QB	14.6303	142.075	79.0729	0	344.635
C1QC	33.4259	117.633	104.349	0.0990323	275.327
CA9	11.5446	0	10.8125	1.40815	137.261
CARHSP1	6.76732	8.99992	14.6362	1.74645	20.4366
CCDC124	78.1343	58.7812	94.2575	15.1377	220.646
CCL3	27.3972	69.0647	465.678	46.0565	1518.28
CCS	17.6796	23.7602	37.6125	10.3007	68.8657
CD276	4.84365	1.75846	14.9776	0.00596774	21.5796
CLDN3	98.9704	14.5388	132.27	48.5292	257.614
COPS6	177.611	110.964	173.948	96.6198	352.124
COX6B1	196.436	465.993	151.773	423.076	543.36
CRYAB	235.623	67.8734	370.947	282.267	609.12
CSAG3	2.15963	1.71331	0	0	64.0103
DCAF12	15.9706	6.16062	34.5489	2.32895	50.0844
DPY30	102.131	127.632	116.601	153.593	251.296
EPCAM	151.463	268.378	288.724	79.0469	447.237
FCGR3A	31.569	37.2676	107.447	0	210.479
FOXM1	1.08791	0.543615	2.47062	0.0483065	14.5481
FTL	4866.93	6595.05	5764.13	1567.84	13158.3
GAL3ST4	3.42585	5.06838	6.31268	1.43484	16.6393
GRHL3	1.43787	0	4.96258	0	26.1101
GSTA1	2.23246	2.70554	5.84897	37.0736	76.4834
H2AFY2	7.62169	4.46346	12.2555	0	68.6404
HIST1H4C	210.243	185.78	157.919	3.90952	1032.7
HLA-DPA1	132.031	520.711	348.006	6.00016	909.03
HLA-DPB1	37.1407	113.671	64.4679	2.50387	175.987
HLA-DQA1	9.71525	43.7079	85.91	1.61935	214.416
HLA-DRA	807.352	1742.99	1192.7	96.2076	3285.05
HLA-DRB5	142.972	152.252	230.626	20.0796	966.875
HRCT1	2.89009	0	1.74091	0.830806	31.0781
IL1A	0.301193	3.11223	3.73851	0	29.1669
ITPR2	9.21002	11.2668	26.6731	0.860887	43.9815
KANK1	8.83617	2.47046	26.0718	2.00645	35.4999
KRT19	1069.01	546.773	1336.72	290.234	2772.69
LTBP1	6.95033	3.90069	19.7246	13.501	53.1329
MAGEA12	3.62903	0	0.0038171	0.0326613	44.1498
MAGEF1	3.38732	0.758154	9.63109	1.72024	41.3469
MAP7	5.60204	0.595462	14.4001	4.85266	25.1319
MDM1	3.77444	1.73492	9.63773	1.86831	30.3995
MEF2A	5.31939	5.42015	13.9977	3.76065	17.3188
MUC16	0.917211	0.885769	8.08127	2.39944	16.0898
MYO10	6.35673	1.387	13.2114	2.72177	19.1659
NMB	12.2929	8.23215	7.02316	11.3123	115.272
NNT	7.52817	15.1936	22.0811	2.215	27.8547
NPR3	0.296367	0	6.84264	8.15879	13.6702
NTHL1	9.61508	15.9541	18.2793	13.4836	59.0094
PAGE2	29.5817	0	0	0	310.718
PAGE2B	2.66187	0	0	0	31.2334
PERP	67.104	113.824	149.839	11.2671	210.811
PHGDH	37.1055	3.42377	66.1989	2.26742	113.74
PILRA	7.01464	13.4105	22.496	0	62.2137
PKM	164.585	180.589	207.768	31.3858	402.725
PSENEN	87.9499	122.038	72.7462	20.5378	262.857
PTPRK	25.165	12.6364	50.0878	9.215	89.1539
RAD21	48.5552	61.5983	66.0108	369.172	202.684
RASAL2	1.80116	0.322846	6.85541	0.862419	12.2265
RASSF4	10.001	21.5218	24.9429	10.4985	44.349
ROMO1	82.4721	132.27	77.8604	258.503	213.483
RPL36	333.491	320.805	343.525	276.186	784.499
RPS21	107.236	211.233	112.171	133.566	357.067
S100A6	618.557	555.986	381.687	415.134	1550.58
SDHAP2	17.7451	4.18792	34.0636	1.11516	60.9787
SLC11A1	0.296862	4.83431	8.14843	0.385	21.1363
SLC44A2	31.2859	45.7228	65.206	0.127258	108.796
SLCO2B1	3.10668	12.0104	9.12819	0	24.1905
SMOX	4.22523	1.682	9.35193	0	47.5769
SNHG6	21.2321	65.4651	39.1948	106.041	175.689
SNRPA	10.6236	6.98869	18.5579	11.9671	30.8178
SPTSSB	4.53809	0	3.71328	0	23.9947
TAZ	4.6891	4.09508	11.7689	0	41.631
TET1	0.584991	2.38892	3.7092	1.04605	9.34996
TFAP2A	7.26398	9.76138	11.8821	18.9634	34.8422
TMEM147	212.084	458.184	215.08	368.676	558.893
TRIM43	0.0641101	0	0.00101392	0	15.0262
TUBB3	3.31905	1.87046	13.1521	0.00943548	23.2471
TYROBP	27.8876	119.49	59.6908	0.486532	564.371
UBAP2	6.12024	0.965308	14.3655	2.28589	25.0596
UNC13B	1.90862	0.832846	10.3419	3.94419	19.4754
VGLL1	19.9506	16.996	31.531	36.9801	100.538
VMO1	0.388661	2.90123	1.96936	0	40.9012
XPO5	5.96809	7.04962	18.0038	1.6675	23.9662
